# Chloroplast DNA methylation in the kelp *Saccharina latissima* is determined by origin and influenced by cultivation

**DOI:** 10.1101/2022.12.02.518695

**Authors:** Lydia Scheschonk, Anne M.L. Nilsen, Kai Bischof, Alexander Jueterbock

**Affiliations:** University of Bremen, Marine Botany & MARUM, 28359 Bremen, Germany; Algal and Microbial Biotechnology division, Faculty of Biosciences and Aquaculture, Nord University, Universitetsalleen 11, 8026 Bodø, Norway

**Keywords:** Keywords: Chloroplast, organelle genome methylation, epigenetics, non-model organism, cultivation, aquaculture, marine macrophyte, marine algae

## Abstract

DNA cytosine methylation is an important epigenetic mechanism in genomic DNA, but absent in the chloroplast DNA of most land plants. We detected methylation in the chloroplast DNA of the kelp *Saccharina latissima*, a non-model macroalgal species of high ecological (wild populations) and economic importance. Since the functional role of the chloroplast methylome is yet largely unknown, we compared for the first time the chloroplast DNA cytosine methylation between wild and cultured kelp from different climatic origins (High-Arctic (79 °N) and temperate (54 °N), laboratory samples at 5 °C, 10 °C and 15 °C). Our results suggest genome-wide differences in methylated sites, and methylation level, between the origins, and a strong effect of cultivation. Functions related to photosynthesis showed differential methylation only between origins. Significant differences in methylation between cultivated and wild samples of genes related to transcription and translation were unique to the high-arctic samples. Both findings indicate that origin and cultivation strongly, but differently affect the chloroplast methylome. Similar methylomes for samples from the same origin – independent from whether they grow in the wild or in the lab – suggest that origin-specific methylation marks on the chloroplast genome are inherited. Given that DNA-methylation affects gene expression, our study suggests that lab-cultivation alters epigenetically determined kelp chloroplast characteristics at least to the same degree as ecotypic differentiation does, but likely on a much shorter timescale. This indicates the capacity for rapid non-genetic adaptation in the kelp *Saccharina latissima*.
