## Supplemental Tables 5-7 Figures 3-4 Table 2 for "Chloroplast DNA methylation in the kelp *Saccharina latissima* is determined by origin and influenced by cultivation"

### Sheet: ST5 Origins Fig3
Differential Methylation Spitsbergen vs Helgoland	Gene ID	same gene, different position	position	Gene Name	Gene Product	note
all + lab	QKE47418.1			atpA	ATP synthase CF1 alpha chain	same as sheet 'Temperature': ' '@ 5°', '@ 10°', '@15°', and this sheet
	QKE47473.1			yfc3	photosystem I assembly protein	same as sheet 'Temperature': ''@ 10°', and this sheet
all + field	QKE47440.1			groEL	60 kDa chaperonin	only occurence in all analyses
all + lab + field	QKE47459.1	_(1)	55344-55376	psaB	photosystem I P700 apoprotein A2	same as sheet 'Temperature': ' '@ 5°', '@ 10°', '@15°', and this sheet
	QKE47428.1			rpoB	DNA-directed RNA polymerase beta chain	same as sheet 'Cultivation': ' 'Both Origins + Spitsbergen'
	QKE47458.1			psaA	photosystem I P700 apoprotein A1	only occurence in all analyses
field	QKE47459.1	_(2)	55567-55598	psaB	photosystem I P700 apoprotein A2	only occurence in all analyses
	QKE47479.1	_(1)	75988-76019	cbbX	cfxQ-like protein	same as sheet 'Cultivation': ' 'Both Origins'

### Sheet: ST6 Cultivation Fig4
Differential Methylation Lab vs Field	Gene ID	same gene, different position	position	Gene Name	Gene Product	note
Both Origins	QKE47436.1			secA	preprotein translocase subunit A	only occurence in all analyses
	QKE47546.1			ilvB	acetolactate synthase large subunit	same as sheet 'Temperature': 'Helgoland'; and '@ 5°'
	QKE47544.1			ycf39	hypothetical protein	only occurence in all analyses
	-			-	"no track found in this region"	only occurence in all analyses
	QKE47479.1	_(1)	75988-76019	cbbX	cfxQ-like protein	same position as sheet 'origins': 'field'
Spitsbergen	QKE47479.1	_(2)	75619-75650	cbbX	cfxQ-like protein	only occurence in all analyses
Spitsbergen + Both Origins	QKE47493.1	_(1)	88361-88392	rpl3	50S ribosomal protein L3	same position as on this sheet
	QKE47509.1			rps5	30S ribosomal protein S5	only occurence in all analyses
	QKE47469.1			petA	cytochrome f	only occurence in all analyses
	QKE47426.1	_(1)	15235-15266	rpoC2	DNA-directed RNA polymerase beta' chain	same position as on this sheet
	QKE47520.1	_(1)	102711-102742	tufA	translation elongation factor Tu	same position as on this sheet
	QKE47493.1	_(2)	88373-88404	rpl3	50S ribosomal protein L3	same position as on this sheet
	QKE47523.1			ftsH	cell division protein FtsH-like protein	only occurence in all analyses
	QKE47426.1	_(2)	17309-17340	rpoC2	DNA-directed RNA polymerase beta' chain	same position as on this sheet
	QKE47451.1			ycf42	putative peroxiredoxin ycf42	only occurence in all analyses
	QKE47520.1	_(2)	102611-102643	tufA	translation elongation factor Tu	only occurence in all analyses
	QKE47428.1			rpoB	DNA-directed RNA polymerase beta chain	same position as on this sheet

### Sheet: ST7 Temperature Tab2
Differential Methylation Helgoland	Gene ID	same gene, different position	position	Gene Name	Gene Product	note	p adj
5° vs 10°	QKE47546.1			ilvB	acetolactate synthase large subunit	same position as sheet 'Cultivation': 'Both Origins', and on this sheet	0.00000437559612760433
5° vs 15°	QKE47546.1			ilvB	acetolactate synthase large subunit	same position as sheet 'Cultivation': 'Both Origins', and on this sheet	0.00167872722207733
Differential Methylation Spitsbergen	Gene ID			Gene Name	Gene Product	note
5° vs 10°	QKE47431.1			ChlB	photochlorophyllide reductase subunit B	only occurence on this sheet	0.0146834980826626
Differential Methylation @ 5°C	Gene ID			Gene Name	Gene Product
Helgoland vs Spitsbergen	QKE47459.1	_(1)	55344-55376	psaB	photosystem I P700 apoprotein A2	same position as on this sheet, and sheet 'Origins': 'all + lab + field' and '5 + 10 + 15'	0.00000000187676956572137
Helgoland vs Spitsbergen	QKE47418.1			atpA	ATP synthase CF1 alpha chain	same position as sheet 'Origins': 'all + lab' and '5 + 10 + 15'	0.00000716257345938945
Helgoland vs Spitsbergen	QKE47546.1			ilvB	acetolactate synthase large subunit	same position as sheet 'Cultivation': 'Both Origins', and on this sheet	0.043921365674627
Helgoland vs Spitsbergen	QKE47431.1			ChlB	photochlorophyllide reductase subunit B	only occurence on this sheet	0.043921365674627
Differential Methylation @ 10°C	Gene ID			Gene Name	Gene Product	note
Helgoland vs Spitsbergen	QKE47459.1	_(1)	55344-55376	psaB	photosystem I P700 apoprotein A2	same position as on this sheet, and sheet 'Origins': 'all + lab + field' and '5 + 10 + 15'	0.000000640947291135607
Helgoland vs Spitsbergen	QKE47418.1			atpA	ATP synthase CF1 alpha chain	same position as sheet 'Origins': 'all + lab' and '5 + 10 + 15'	0.000000455909977681565
Helgoland vs Spitsbergen	QKE47473.1			yfc3	photosystem I assembly protein	same position as sheet 'Origins': 'all + lab' and '10°'	0.0285296121715071
Helgoland vs Spitsbergen	QKE47431.1			ChlB	photochlorophyllide reductase subunit B	only occurence on this sheet	0.0165681877681393
Differential Methylation @ 15°C	Gene ID			Gene Name	Gene Product	note
Helgoland vs Spitsbergen	QKE47459.1	_(1)	55344-55376	psaB	photosystem I P700 apoprotein A2	same position as on this sheet, and sheet 'Origins': 'all + lab + field' and '5 + 10 + 15'	0.00260595743567906
Helgoland vs Spitsbergen	QKE47418.1			atpA	ATP synthase CF1 alpha chain	same position as sheet 'Origins': 'all + lab' and '5 + 10 + 15'	0.00294739096316705
